# Psychedelic Hormesis: LSD Activates Adaptive Stress Transcriptional Programs in the Prefrontal Cortex

**DOI:** 10.64898/2026.09.11.751070

**Authors:** Aurora Savino, Carla Liaci, Giorgio Roberto Merlo, Lucia Prandi, Lidia Avalle, Valeria Poli

## Abstract

**Background:** Classic psychedelics are serotonergic agents increasingly recognized for their ability to produce rapid and long-lasting therapeutic effects in several neuropsychiatric conditions, yet the molecular mechanisms that translate acute serotonergic perturbation into long-term brain adaptation remain poorly understood. Psychedelic action is commonly attributed to enhanced neuronal plasticity, but emerging evidence suggests broader engagement of stress-responsive and homeostatic processes across neural and non-neural cell types.

**Methods:** To define the temporal structure of psychedelic-induced transcriptional responses, we profiled gene expression in the prefrontal cortex of mice at early and delayed time points following a single administration of lysergic acid diethylamide (LSD). Differentially expressed genes were then contextualized through pathway-level and cross-dataset comparisons with established models of adaptive and chronic stress.

**Results:** LSD induced a coherent, temporally organized transcriptional program extending beyond immediate neuronal activation. Early responses reflected adaptive metabolic and stress-related signaling, whereas later ones involved circadian and neuroendocrine regulation. A persistent transcriptional core spanning both time points indicated sustained regulation of metabolic, circadian, and stress-responsive pathways. Comparative analyses showed that, although LSD-induced transcriptional profile shares features with general stress responses, its preferentially aligns with adaptive, hormetic stress paradigms rather than maladaptive chronic stress.

**Conclusions:** These findings indicate that in the prefrontal cortex LSD activates adaptive stress transcriptional programs consistent with hormetic adaptation, providing a molecular framework to interpret the enduring effects of psychedelics beyond synaptic plasticity.
