## Supplementary material for "Psychedelic Hormesis: LSD Activates Adaptive Stress Transcriptional Programs in the Prefrontal Cortex": Suppl Table 3

### Sheet: Table description
Sheet name	Description
90min_up	Enrichment of Gene Ontology categories for genes up-regulated upon LSD treatment at 90min
24h_up	Enrichment of Gene Ontology categories for genes up-regulated upon LSD treatment at 24h
common_90min_24h	Enrichment of Gene Ontology categories for genes up-regulated upon LSD treatment at both timepoints

### Sheet: 90min_up
ID	Description	GeneRatio	BgRatio	RichFactor	FoldEnrichment	zScore	pvalue	p.adjust	qvalue	geneID	Count
GO:0007272	ensheathment of neurons	15/230	172/14988	0.0872093	5.68301	7.71137	6.44664e-08	8.56286e-05	6.86297e-05	Akt2/Bcas1/Cldn11/Egr2/Gjc3/Gpc1/Id4/Mal/Mbp/Mobp/Nab2/Plp1/Rara/Trf/Tspan2	15
GO:0008366	axon ensheathment	15/230	172/14988	0.0872093	5.68301	7.71137	6.44664e-08	8.56286e-05	6.86297e-05	Akt2/Bcas1/Cldn11/Egr2/Gjc3/Gpc1/Id4/Mal/Mbp/Mobp/Nab2/Plp1/Rara/Trf/Tspan2	15
GO:0048545	response to steroid hormone	19/230	284/14988	0.0669014	4.35964	7.13579	8.1396e-08	8.56286e-05	6.86297e-05	Bcl2/Bdnf/Calr/Cdkn1a/Ddit4/Errfi1/Fos/Fosb/Fosl2/Inhba/Klf9/Mbp/Paqr8/Pcsk1/Per1/Ptgs2/Sgk1/Txnip/Ucp2	19
GO:0042552	myelination	14/230	170/14988	0.0823529	5.36655	7.14785	3.63147e-07	0.000286523	0.000229643	Akt2/Bcas1/Egr2/Gjc3/Gpc1/Id4/Mal/Mbp/Mobp/Nab2/Plp1/Rara/Trf/Tspan2	14
GO:0070373	negative regulation of ERK1 and ERK2 cascade	9/230	68/14988	0.132353	8.62481	7.86695	9.05806e-07	0.000529967	0.000424758	Dusp4/Dusp6/Errfi1/Ezr/Ptpn1/Spred1/Spred2/Spry4/Xbp1	9
GO:0031960	response to corticosteroid	12/230	134/14988	0.0895522	5.83569	7.01935	1.03741e-06	0.000529967	0.000424758	Bcl2/Cdkn1a/Ddit4/Fos/Fosb/Fosl2/Inhba/Klf9/Pcsk1/Ptgs2/Sgk1/Ucp2	12
GO:0042063	gliogenesis	20/230	371/14988	0.0539084	3.51295	6.11856	1.17547e-06	0.000529967	0.000424758	Akt2/Cnp/Egr2/Etv5/Gpc1/Id4/Il33/Lingo1/Mal/Mobp/Nab2/Olig1/Pdgfb/Pfkfb3/Plp1/Slc7a5/Socs7/Sox8/Trf/Tspan2	20
GO:0043434	response to peptide hormone	22/230	449/14988	0.0489978	3.19295	5.88969	1.65886e-06	0.00065442	0.000524505	Akt2/Egr1/Egr2/Errfi1/Fos/Inhba/Irs2/Mc4r/Nr4a1/Nr4a2/Nr4a3/Pcsk1/Pip4k2c/Ptgs2/Ptpn1/Sgk1/Sik2/Slc2a1/Socs7/Ucp2/Vgf/Xbp1	22
GO:0010563	negative regulation of phosphorus metabolic process	18/230	322/14988	0.0559006	3.64278	5.98467	2.46559e-06	0.00077814	0.000623664	Cbfa2t3/Cdkn1a/Dbndd2/Ddit4/Dusp6/Errfi1/Gadd45a/Gadd45b/Irs2/Midn/Pdgfb/Ptpn1/Sik2/Spred1/Spred2/Spry4/Trib1/Ubash3b	18
GO:0045936	negative regulation of phosphate metabolic process	18/230	322/14988	0.0559006	3.64278	5.98467	2.46559e-06	0.00077814	0.000623664	Cbfa2t3/Cdkn1a/Dbndd2/Ddit4/Dusp6/Errfi1/Gadd45a/Gadd45b/Irs2/Midn/Pdgfb/Ptpn1/Sik2/Spred1/Spred2/Spry4/Trib1/Ubash3b	18
GO:0010720	positive regulation of cell development	22/230	467/14988	0.0471092	3.06988	5.67301	3.14954e-06	0.000903633	0.000724245	Bcl2/Bdnf/Egr2/Egr3/Etv5/Fos/Gpr68/Id4/Il33/Islr2/Jade2/Klf10/Nedd9/Rara/Sgk1/Skil/Slc7a5/Smurf1/Sox8/Trf/Trib1/Xbp1	22
GO:0002573	myeloid leukocyte differentiation	14/230	214/14988	0.0654206	4.26315	6.00208	5.63884e-06	0.00135141	0.00108313	Bbln/Cbfa2t3/Fos/Fosl2/Gpr68/Il33/Klf10/Nedd9/Rara/Trf/Trib1/Tspan2/Ubash3b/Ucp2	14
GO:0031667	response to nutrient levels	21/230	448/14988	0.046875	3.05462	5.51183	5.75562e-06	0.00135141	0.00108313	Adipor2/Bcl2/Cdkn1a/Fos/Hspa5/Inhba/Klf10/Mat2a/Mc4r/Mfsd2a/Pcsk1/Ptgs2/Ptpn1/Rara/Sik2/Slc25a25/Slc2a1/Slc7a5/Ucp2/Vgf/Xbp1	21
GO:0010001	glial cell differentiation	16/230	277/14988	0.0577617	3.76406	5.7966	5.99485e-06	0.00135141	0.00108313	Akt2/Cnp/Egr2/Gpc1/Id4/Il33/Lingo1/Mal/Mobp/Nab2/Olig1/Pdgfb/Pfkfb3/Plp1/Sox8/Tspan2	16
GO:0033673	negative regulation of kinase activity	12/230	161/14988	0.0745342	4.85703	6.14253	7.12049e-06	0.00149815	0.00120074	Cdkn1a/Dbndd2/Errfi1/Gadd45a/Gadd45b/Irs2/Midn/Ptpn1/Spred1/Spry4/Trib1/Ubash3b	12
GO:1900102	negative regulation of endoplasmic reticulum unfolded protein response	5/230	19/14988	0.263158	17.1487	8.79279	7.94869e-06	0.00156788	0.00125663	Akt2/Hspa5/Pdia6/Ptpn1/Xbp1	5
GO:1901654	response to ketone	13/230	192/14988	0.0677083	4.41223	5.94051	8.446e-06	0.00156798	0.0012567	Adcy5/Calr/Cdkn1a/Ddit4/Errfi1/Fos/Fosb/Inhba/Klf9/Mbp/Sgk1/Txnip/Ucp2	13
GO:0032868	response to insulin	16/230	296/14988	0.0540541	3.52244	5.47185	1.37858e-05	0.00241711	0.00193727	Akt2/Egr1/Egr2/Errfi1/Fos/Irs2/Mc4r/Pip4k2c/Ptpn1/Sgk1/Sik2/Slc2a1/Socs7/Ucp2/Vgf/Xbp1	16
GO:0051384	response to glucocorticoid	10/230	119/14988	0.0840336	5.47607	6.11979	1.47113e-05	0.00244363	0.00195852	Bcl2/Cdkn1a/Ddit4/Fos/Fosb/Fosl2/Klf9/Pcsk1/Ptgs2/Ucp2	10
GO:0043409	negative regulation of MAPK cascade	11/230	147/14988	0.0748299	4.87631	5.89594	1.65981e-05	0.00258121	0.00206879	Dusp4/Dusp5/Dusp6/Errfi1/Ezr/Per1/Ptpn1/Spred1/Spred2/Spry4/Xbp1	11
GO:0045444	fat cell differentiation	14/230	236/14988	0.059322	3.86573	5.53954	1.71754e-05	0.00258121	0.00206879	Dio2/Egr2/Fosl2/Id4/Nr4a1/Nr4a2/Nr4a3/Per2/Ptgs2/Socs7/Sox8/Trib2/Xbp1/Zbtb16	14
GO:0070371	ERK1 and ERK2 cascade	15/230	270/14988	0.0555556	3.62029	5.42393	1.86681e-05	0.00267802	0.00214638	Ccn1/Ccn2/Dbndd2/Dusp4/Dusp6/Errfi1/Ezr/Inhba/Pdgfb/Ptpn1/Spred1/Spred2/Spry4/Trf/Xbp1	15
GO:0009746	response to hexose	13/230	208/14988	0.0625	4.07283	5.57109	1.99053e-05	0.00273135	0.00218912	Adcy5/Adipor2/Egr1/Gpr68/Irs2/Nptx1/Pcsk1/Pim3/Ptgs2/Stx4a/Txnip/Ucp2/Xbp1	13
GO:0007565	female pregnancy	11/230	151/14988	0.0728477	4.74714	5.77726	2.13573e-05	0.00275924	0.00221148	Adipor2/Ago2/Calr/Errfi1/Fos/Fosb/Il11ra1/Klf9/Ptgs2/Rara/Slc2a1	11
GO:0060537	muscle tissue development	19/230	414/14988	0.0458937	2.99067	5.12765	2.18571e-05	0.00275924	0.00221148	Bcl2/Bdnf/Calr/Ccnd2/Egr1/Egr2/Fos/Fosl2/Gpc1/Hivep3/Homer1/Ifrd1/Kdm6b/Nr4a1/Rara/Sik1/Skil/Sox8/Tiparp	19
GO:0048709	oligodendrocyte differentiation	10/230	126/14988	0.0793651	5.17184	5.87059	2.42634e-05	0.00294521	0.00236053	Cnp/Id4/Il33/Lingo1/Mal/Mobp/Olig1/Plp1/Sox8/Tspan2	10
GO:0034284	response to monosaccharide	13/230	214/14988	0.0607477	3.95863	5.44198	2.68618e-05	0.00308524	0.00247276	Adcy5/Adipor2/Egr1/Gpr68/Irs2/Nptx1/Pcsk1/Pim3/Ptgs2/Stx4a/Txnip/Ucp2/Xbp1	13
GO:0051348	negative regulation of transferase activity	12/230	184/14988	0.0652174	4.24991	5.53729	2.73722e-05	0.00308524	0.00247276	Cdkn1a/Dbndd2/Errfi1/Gadd45a/Gadd45b/Irs2/Midn/Ptpn1/Spred1/Spry4/Trib1/Ubash3b	12
GO:0050767	regulation of neurogenesis	19/230	423/14988	0.0449173	2.92704	5.01896	2.93709e-05	0.00319637	0.00256183	Bdnf/Bhlhe40/Egr2/Etv5/Fezf2/Id4/Ifrd1/Il33/Islr2/Jade2/Lingo1/Mbp/Per2/Sgk1/Skil/Slc7a5/Smurf1/Sox8/Trf	19
GO:0030099	myeloid cell differentiation	18/230	390/14988	0.0461538	3.00763	5.01506	3.35787e-05	0.00353248	0.00283121	Bbln/Cbfa2t3/Dyrk3/Fos/Fosl2/Gpr68/Il33/Inhba/Klf10/Klf13/Nedd9/Nfkbia/Rara/Trf/Trib1/Tspan2/Ubash3b/Ucp2	18
GO:0097305	response to alcohol	14/230	252/14988	0.0555556	3.62029	5.23682	3.55531e-05	0.00361953	0.00290098	Adcy5/Adipor2/Arc/Bcl2/Cdkn1a/Fkbp5/Fos/Fosb/Gramd1b/Inhba/Klf9/Rara/Sgk1/Trp53inp1	14
GO:0014909	smooth muscle cell migration	9/230	109/14988	0.0825688	5.38061	5.73019	4.54752e-05	0.00448499	0.00359464	Arpc5/Bcl2/Egr1/F3/Nr4a3/Pdgfb/Ptpn1/Trib1/Xbp1	9
GO:0030512	negative regulation of transforming growth factor beta receptor signaling pathway	8/230	86/14988	0.0930233	6.06188	5.87687	5.16229e-05	0.00493703	0.00395693	Hspa5/Htra1/Peg10/Skil/Smurf1/Spred1/Spred2/Xbp1	8
GO:0046683	response to organophosphorus	9/230	112/14988	0.0803571	5.23649	5.61797	5.63244e-05	0.00514524	0.00412381	Errfi1/Ezr/Fos/Fosb/Gpd1/Mat2a/Per1/Ptgs2/Vgf	9
GO:0044703	multi-organism reproductive process	11/230	168/14988	0.0654762	4.26677	5.31565	5.7155e-05	0.00514524	0.00412381	Adipor2/Ago2/Calr/Errfi1/Fos/Fosb/Il11ra1/Klf9/Ptgs2/Rara/Slc2a1	11
GO:0070482	response to oxygen levels	16/230	334/14988	0.0479042	3.12169	4.89535	5.96725e-05	0.00514524	0.00412381	Ak4/Bcl2/Cbfa2t3/Cdkn1a/Ddah1/Ddit4/Egr1/Fos/Fosl2/Inhba/Nr4a2/Ptgs2/Ptpn1/Slc2a1/Slc7a5/Ucp2	16
GO:0044706	multi-multicellular organism process	11/230	169/14988	0.0650888	4.24152	5.29042	6.03212e-05	0.00514524	0.00412381	Adipor2/Ago2/Calr/Errfi1/Fos/Fosb/Il11ra1/Klf9/Ptgs2/Rara/Slc2a1	11
GO:0009743	response to carbohydrate	13/230	234/14988	0.0555556	3.62029	5.04324	6.76915e-05	0.00562196	0.00450589	Adcy5/Adipor2/Egr1/Gpr68/Irs2/Nptx1/Pcsk1/Pim3/Ptgs2/Stx4a/Txnip/Ucp2/Xbp1	13
GO:0006091	generation of precursor metabolites and energy	18/230	415/14988	0.0433735	2.82644	4.71046	7.49876e-05	0.00587706	0.00471035	Ak4/Akt2/Bdnf/Cbfa2t3/Ddit4/Gpd1/Irs2/Mc4r/Nr4a3/Per2/Pfkfb3/Ppp1r3c/Ppp1r3g/Sik2/Slc25a25/Stk40/Ucp2/Vgf	18
GO:0031669	cellular response to nutrient levels	13/230	238/14988	0.0546218	3.55944	4.96873	8.04168e-05	0.00587706	0.00471035	Bcl2/Cdkn1a/Fos/Hspa5/Inhba/Klf10/Mat2a/Mfsd2a/Sik2/Slc2a1/Slc7a5/Ucp2/Xbp1	13
GO:0071214	cellular response to abiotic stimulus	15/230	307/14988	0.0488599	3.18397	4.82664	8.15316e-05	0.00587706	0.00471035	Akt2/Calr/Ccnd2/Cdkn1a/Egr1/Gadd45a/Gpr68/Il33/Kcnk1/Neurod2/Ptgs2/Rgs9/Rhob/Slc2a1/Trp53inp1	15
GO:0104004	cellular response to environmental stimulus	15/230	307/14988	0.0488599	3.18397	4.82664	8.15316e-05	0.00587706	0.00471035	Akt2/Calr/Ccnd2/Cdkn1a/Egr1/Gadd45a/Gpr68/Il33/Kcnk1/Neurod2/Ptgs2/Rgs9/Rhob/Slc2a1/Trp53inp1	15
GO:0006109	regulation of carbohydrate metabolic process	11/230	175/14988	0.0628571	4.0961	5.14304	8.26635e-05	0.00587706	0.00471035	Akt2/Cbfa2t3/Ddit4/Gpd1/Irs2/Midn/Pdgfb/Ppp1r3c/Ppp1r3g/Sik1/Sik2	11
GO:1900101	regulation of endoplasmic reticulum unfolded protein response	5/230	30/14988	0.166667	10.8609	6.74911	8.48839e-05	0.00587706	0.00471035	Akt2/Hspa5/Pdia6/Ptpn1/Xbp1	5
GO:0061469	regulation of type B pancreatic cell proliferation	4/230	16/14988	0.25	16.2913	7.63963	8.50529e-05	0.00587706	0.00471035	Errfi1/Irs2/Nr4a1/Nr4a3	4
GO:0001894	tissue homeostasis	13/230	240/14988	0.0541667	3.52978	4.93208	8.75228e-05	0.00587706	0.00471035	Bbln/Bcl2/Ccn2/Errfi1/Fosl2/Mbp/Mc4r/Mfsd2a/Ptgs2/Slc2a1/Trf/Trp53inp2/Ubash3b	13
GO:0060249	anatomical structure homeostasis	13/230	240/14988	0.0541667	3.52978	4.93208	8.75228e-05	0.00587706	0.00471035	Bbln/Bcl2/Ccn2/Errfi1/Fosl2/Mbp/Mc4r/Mfsd2a/Ptgs2/Slc2a1/Trf/Trp53inp2/Ubash3b	13
GO:0010817	regulation of hormone levels	19/230	460/14988	0.0413043	2.69161	4.60027	9.04077e-05	0.00594431	0.00476425	Adcy5/Chga/Cplx3/Dio2/Egr1/Gpr68/Inhba/Irs2/Mc4r/Midn/Pcsk1/Per2/Pim3/Slc7a5/Sox8/Stx4a/Tiparp/Ucp2/Vgf	19
GO:0015909	long-chain fatty acid transport	6/230	49/14988	0.122449	7.97941	6.10891	9.85543e-05	0.0063477	0.00508756	Acsl3/Akt2/Irs2/Mfsd2a/Slc2a1/Ucp2	6
GO:0070372	regulation of ERK1 and ERK2 cascade	13/230	245/14988	0.0530612	3.45775	4.84211	0.000107714	0.00660738	0.00529569	Ccn1/Ccn2/Dusp4/Dusp6/Errfi1/Ezr/Inhba/Pdgfb/Ptpn1/Spred1/Spred2/Spry4/Xbp1	13
GO:0014812	muscle cell migration	9/230	122/14988	0.0737705	4.80727	5.27113	0.00010953	0.00660738	0.00529569	Arpc5/Bcl2/Egr1/F3/Nr4a3/Pdgfb/Ptpn1/Trib1/Xbp1	9
GO:0044539	long-chain fatty acid import into cell	4/230	17/14988	0.235294	15.333	7.38148	0.000109888	0.00660738	0.00529569	Acsl3/Akt2/Irs2/Slc2a1	4
GO:0030073	insulin secretion	12/230	213/14988	0.056338	3.67128	4.90177	0.000112951	0.00660738	0.00529569	Adcy5/Chga/Cplx3/Gpr68/Irs2/Mc4r/Midn/Per2/Pim3/Stx4a/Ucp2/Vgf	12
GO:0006469	negative regulation of protein kinase activity	10/230	151/14988	0.0662252	4.31558	5.1119	0.000113054	0.00660738	0.00529569	Cdkn1a/Dbndd2/Errfi1/Gadd45a/Gadd45b/Ptpn1/Spred1/Spry4/Trib1/Ubash3b	10
GO:0014706	striated muscle tissue development	17/230	392/14988	0.0433673	2.82604	4.57346	0.000119247	0.00684259	0.00548421	Bcl2/Bdnf/Calr/Ccnd2/Egr1/Egr2/Fos/Gpc1/Hivep3/Homer1/Ifrd1/Kdm6b/Nr4a1/Rara/Sik1/Skil/Sox8	17
GO:0009914	hormone transport	15/230	319/14988	0.0470219	3.0642	4.65215	0.000124851	0.00703626	0.00563943	Adcy5/Chga/Cplx3/Dio2/Gpr68/Inhba/Irs2/Mc4r/Midn/Per2/Pim3/Slc7a5/Stx4a/Ucp2/Vgf	15
GO:0042326	negative regulation of phosphorylation	14/230	284/14988	0.0492958	3.21237	4.69901	0.000128334	0.00710565	0.00569504	Cdkn1a/Dbndd2/Dusp6/Errfi1/Gadd45a/Gadd45b/Irs2/Midn/Ptpn1/Spred1/Spred2/Spry4/Trib1/Ubash3b	14
GO:0035914	skeletal muscle cell differentiation	7/230	74/14988	0.0945946	6.16428	5.5595	0.000137471	0.00738188	0.00591643	Egr1/Egr2/Fos/Gpc1/Hivep3/Nr4a1/Sox8	7
GO:0014910	regulation of smooth muscle cell migration	8/230	99/14988	0.0808081	5.26588	5.31619	0.000140443	0.00738188	0.00591643	Bcl2/Egr1/F3/Nr4a3/Pdgfb/Ptpn1/Trib1/Xbp1	8
GO:0030316	osteoclast differentiation	8/230	99/14988	0.0808081	5.26588	5.31619	0.000140443	0.00738188	0.00591643	Bbln/Fos/Fosl2/Gpr68/Klf10/Nedd9/Trf/Ubash3b	8
GO:0030072	peptide hormone secretion	13/230	252/14988	0.0515873	3.3617	4.72	0.000142679	0.00738188	0.00591643	Adcy5/Chga/Cplx3/Dio2/Gpr68/Irs2/Mc4r/Midn/Per2/Pim3/Stx4a/Ucp2/Vgf	13
GO:0007566	embryo implantation	6/230	53/14988	0.113208	7.37719	5.80594	0.000153744	0.00771671	0.0061848	Ago2/Calr/Errfi1/Il11ra1/Klf9/Ptgs2	6
GO:0001666	response to hypoxia	14/230	289/14988	0.0484429	3.15679	4.6219	0.000154041	0.00771671	0.0061848	Ak4/Bcl2/Cbfa2t3/Ddah1/Ddit4/Egr1/Fos/Fosl2/Inhba/Nr4a2/Ptgs2/Ptpn1/Slc2a1/Ucp2	14
GO:0051385	response to mineralocorticoid	5/230	34/14988	0.147059	9.58312	6.2548	0.000157669	0.00777504	0.00623155	Cdkn1a/Fos/Fosb/Inhba/Sgk1	5
GO:0002790	peptide secretion	13/230	258/14988	0.0503876	3.28352	4.61871	0.000180039	0.00874157	0.0070062	Adcy5/Chga/Cplx3/Dio2/Gpr68/Irs2/Mc4r/Midn/Per2/Pim3/Stx4a/Ucp2/Vgf	13
GO:0010038	response to metal ion	15/230	331/14988	0.0453172	2.95311	4.48565	0.000186997	0.00894187	0.00716674	Bcl2/Calr/Fos/Fosb/Homer1/Kcnip3/Mt1/Mt2/Neurod2/Nptx1/Pcsk1/Ptgs2/Trf/Txnip/Ucp2	15
GO:0009636	response to toxic substance	11/230	193/14988	0.0569948	3.71408	4.73752	0.000196669	0.00926399	0.00742491	Bcl2/Cdkn1a/Cnp/Fos/Kdm6b/Mbp/Mt1/Mt2/Nr4a2/Ptgs2/Trp53inp1	11
GO:0051591	response to cAMP	7/230	79/14988	0.0886076	5.77413	5.31118	0.000207547	0.00939289	0.00752822	Ezr/Fos/Fosb/Gpd1/Mat2a/Per1/Vgf	7
GO:0032570	response to progesterone	5/230	36/14988	0.138889	9.05072	6.03732	0.000208353	0.00939289	0.00752822	Errfi1/Fos/Fosb/Mbp/Txnip	5
GO:0051338	regulation of transferase activity	19/230	491/14988	0.0386965	2.52167	4.27986	0.000209914	0.00939289	0.00752822	Arrdc3/Ccn1/Ccnd2/Cdkn1a/Dbndd2/Errfi1/Gadd45a/Gadd45b/Irs2/Midn/Nedd9/Pdgfb/Ppp1r3g/Ptpn1/Spred1/Spry4/Trib1/Trib2/Ubash3b	19
GO:0043467	regulation of generation of precursor metabolites and energy	9/230	133/14988	0.0676692	4.40968	4.93072	0.00021131	0.00939289	0.00752822	Ak4/Akt2/Cbfa2t3/Ddit4/Gpd1/Irs2/Ppp1r3c/Ppp1r3g/Sik2	9
GO:0007519	skeletal muscle tissue development	10/230	164/14988	0.0609756	3.97349	4.77984	0.000222616	0.00975801	0.00782086	Bcl2/Egr1/Egr2/Fos/Gpc1/Hivep3/Homer1/Nr4a1/Skil/Sox8	10

### Sheet: 24h_up
ID	Description	GeneRatio	BgRatio	RichFactor	FoldEnrichment	zScore	pvalue	p.adjust	qvalue	geneID	Count
GO:0030512	negative regulation of transforming growth factor beta receptor signaling pathway	8/128	86/14988	0.0930233	10.8924	8.53854	6.89656e-07	0.00167035	0.00138222	Hspa5/Htra1/Skil/Smurf1/Spred1/Spred2/Spred3/Xbp1	8
GO:0031960	response to corticosteroid	9/128	134/14988	0.0671642	7.86451	7.40786	2.16322e-06	0.00193848	0.0016041	Cdkn1a/Etnppl/Fam107a/Fosb/Fosl2/Inhba/Klf9/Ptgs2/Sgk1	9
GO:0001654	eye development	14/128	369/14988	0.0379404	4.44258	6.21429	3.21975e-06	0.00193848	0.0016041	Bdnf/Inhba/Mertk/Mfsd2a/Nectin1/Pdgfb/Per1/Pxdn/Rara/Skil/Spred1/Spred2/Spred3/Zhx2	14
GO:0150063	visual system development	14/128	372/14988	0.0376344	4.40675	6.1752	3.53645e-06	0.00193848	0.0016041	Bdnf/Inhba/Mertk/Mfsd2a/Nectin1/Pdgfb/Per1/Pxdn/Rara/Skil/Spred1/Spred2/Spred3/Zhx2	14
GO:0048880	sensory system development	14/128	376/14988	0.037234	4.35987	6.12372	4.00182e-06	0.00193848	0.0016041	Bdnf/Inhba/Mertk/Mfsd2a/Nectin1/Pdgfb/Per1/Pxdn/Rara/Skil/Spred1/Spred2/Spred3/Zhx2	14
GO:0048545	response to steroid hormone	12/128	284/14988	0.0422535	4.94762	6.23347	5.70683e-06	0.00230366	0.00190628	Bdnf/Cdkn1a/Etnppl/Fam107a/Fosb/Fosl2/Inhba/Klf9/Paqr8/Per1/Ptgs2/Sgk1	12
GO:0017015	regulation of transforming growth factor beta receptor signaling pathway	8/128	127/14988	0.0629921	7.37598	6.69696	1.30103e-05	0.00415305	0.00343666	Hspa5/Htra1/Skil/Smurf1/Spred1/Spred2/Spred3/Xbp1	8
GO:1903844	regulation of cellular response to transforming growth factor beta stimulus	8/128	129/14988	0.0620155	7.26163	6.62888	1.45862e-05	0.00415305	0.00343666	Hspa5/Htra1/Skil/Smurf1/Spred1/Spred2/Spred3/Xbp1	8
GO:0090101	negative regulation of transmembrane receptor protein serine/threonine kinase signaling pathway	8/128	130/14988	0.0615385	7.20577	6.59538	1.54325e-05	0.00415305	0.00343666	Hspa5/Htra1/Skil/Smurf1/Spred1/Spred2/Spred3/Xbp1	8
GO:0048148	behavioral response to cocaine	4/128	19/14988	0.210526	24.6513	9.57389	1.78104e-05	0.00419057	0.00346771	Bdnf/Fosb/Homer1/Htr2a	4
GO:0006109	regulation of carbohydrate metabolic process	9/128	175/14988	0.0514286	6.02196	6.20189	1.90323e-05	0.00419057	0.00346771	Cbfa2t3/Htr2a/Irs2/Midn/Pdgfb/Ppp1r3c/Ppp1r3g/Sik1/Sik2	9
GO:0043010	camera-type eye development	12/128	328/14988	0.0365854	4.28392	5.58104	2.41753e-05	0.00456027	0.00377363	Inhba/Mertk/Mfsd2a/Nectin1/Pdgfb/Per1/Rara/Skil/Spred1/Spred2/Spred3/Zhx2	12
GO:0070373	negative regulation of ERK1 and ERK2 cascade	6/128	68/14988	0.0882353	10.3318	7.15795	2.44771e-05	0.00456027	0.00377363	Dusp4/Dusp6/Spred1/Spred2/Spred3/Xbp1	6
GO:0043153	entrainment of circadian clock by photoperiod	4/128	22/14988	0.181818	21.2898	8.8387	3.2952e-05	0.00564557	0.00467172	Bhlhe40/Per1/Per2/Sik1	4
GO:0043409	negative regulation of MAPK cascade	8/128	147/14988	0.0544218	6.37245	6.07508	3.75109e-05	0.00564557	0.00467172	Dusp4/Dusp5/Dusp6/Per1/Spred1/Spred2/Spred3/Xbp1	8
GO:0009648	photoperiodism	4/128	23/14988	0.173913	20.3641	8.62535	3.96262e-05	0.00564557	0.00467172	Bhlhe40/Per1/Per2/Sik1	4
GO:0009649	entrainment of circadian clock	4/128	23/14988	0.173913	20.3641	8.62535	3.96262e-05	0.00564557	0.00467172	Bhlhe40/Per1/Per2/Sik1	4
GO:0034605	cellular response to heat	5/128	50/14988	0.1	11.7094	7.03973	6.54094e-05	0.0088012	0.00728301	Cdkn1a/Chordc1/Dnajb1/Ier5/Ptgs2	5
GO:0051384	response to glucocorticoid	7/128	119/14988	0.0588235	6.88787	5.98472	7.12659e-05	0.00908452	0.00751746	Cdkn1a/Etnppl/Fam107a/Fosb/Fosl2/Klf9/Ptgs2	7

### Sheet: common_90min_24h
ID	Description	GeneRatio	BgRatio	RichFactor	FoldEnrichment	zScore	pvalue	p.adjust	qvalue	geneID	Count
GO:0030512	negative regulation of transforming growth factor beta receptor signaling pathway	7/94	86/14988	0.0813953	12.9782	8.84983	1.09288e-06	0.00232673	0.00183948	Hspa5/Htra1/Skil/Smurf1/Spred1/Spred2/Xbp1	7
GO:0043153	entrainment of circadian clock by photoperiod	4/94	22/14988	0.181818	28.9903	10.4372	9.73301e-06	0.00406445	0.00321329	Bhlhe40/Per1/Per2/Sik1	4
GO:0048545	response to steroid hormone	10/94	284/14988	0.0352113	5.61432	6.23685	1.13295e-05	0.00406445	0.00321329	Bdnf/Cdkn1a/Fosb/Fosl2/Inhba/Klf9/Paqr8/Per1/Ptgs2/Sgk1	10
GO:0009648	photoperiodism	4/94	23/14988	0.173913	27.7299	10.1915	1.17256e-05	0.00406445	0.00321329	Bhlhe40/Per1/Per2/Sik1	4
GO:0009649	entrainment of circadian clock	4/94	23/14988	0.173913	27.7299	10.1915	1.17256e-05	0.00406445	0.00321329	Bhlhe40/Per1/Per2/Sik1	4
GO:0006109	regulation of carbohydrate metabolic process	8/94	175/14988	0.0457143	7.289	6.64805	1.39445e-05	0.00406445	0.00321329	Cbfa2t3/Irs2/Midn/Pdgfb/Ppp1r3c/Ppp1r3g/Sik1/Sik2	8
GO:0017015	regulation of transforming growth factor beta receptor signaling pathway	7/94	127/14988	0.0551181	8.78841	7.00232	1.47568e-05	0.00406445	0.00321329	Hspa5/Htra1/Skil/Smurf1/Spred1/Spred2/Xbp1	7
GO:1903844	regulation of cellular response to transforming growth factor beta stimulus	7/94	129/14988	0.0542636	8.65215	6.93425	1.63394e-05	0.00406445	0.00321329	Hspa5/Htra1/Skil/Smurf1/Spred1/Spred2/Xbp1	7
GO:0090101	negative regulation of transmembrane receptor protein serine/threonine kinase signaling pathway	7/94	130/14988	0.0538462	8.5856	6.90076	1.71818e-05	0.00406445	0.00321329	Hspa5/Htra1/Skil/Smurf1/Spred1/Spred2/Xbp1	7
GO:0031960	response to corticosteroid	7/94	134/14988	0.0522388	8.32931	6.77032	2.09192e-05	0.00445369	0.00352103	Cdkn1a/Fosb/Fosl2/Inhba/Klf9/Ptgs2/Sgk1	7
GO:0000271	polysaccharide biosynthetic process	5/94	59/14988	0.0847458	13.5124	7.65012	3.33944e-05	0.00646334	0.00510983	Irs2/Pdgfb/Per2/Ppp1r3c/Ppp1r3g	5
GO:0043409	negative regulation of MAPK cascade	7/94	147/14988	0.047619	7.59271	6.38126	3.7983e-05	0.00673882	0.00532762	Dusp4/Dusp5/Dusp6/Per1/Spred1/Spred2/Xbp1	7
GO:0051385	response to mineralocorticoid	4/94	34/14988	0.117647	18.7584	8.23534	5.82521e-05	0.0095399	0.00754211	Cdkn1a/Fosb/Inhba/Sgk1	4
GO:0070373	negative regulation of ERK1 and ERK2 cascade	5/94	68/14988	0.0735294	11.724	7.04115	6.65113e-05	0.00989444	0.00782241	Dusp4/Dusp6/Spred1/Spred2/Xbp1	5
GO:0048511	rhythmic process	9/94	289/14988	0.0311419	4.96547	5.40774	8.25352e-05	0.00989444	0.00782241	Bdnf/Bhlhe40/Egr1/Homer1/Inhba/Klf9/Per1/Per2/Sik1	9
GO:1904044	response to aldosterone	3/94	14/14988	0.214286	34.1672	9.86323	8.27134e-05	0.00989444	0.00782241	Cdkn1a/Inhba/Sgk1	3
GO:0032885	regulation of polysaccharide biosynthetic process	4/94	38/14988	0.105263	16.7839	7.73928	9.09567e-05	0.00989444	0.00782241	Irs2/Pdgfb/Ppp1r3c/Ppp1r3g	4
GO:0090092	regulation of transmembrane receptor protein serine/threonine kinase signaling pathway	8/94	230/14988	0.0347826	5.54598	5.51941	9.75043e-05	0.00989444	0.00782241	Hspa5/Htra1/Inhba/Skil/Smurf1/Spred1/Spred2/Xbp1	8
GO:0141091	transforming growth factor beta receptor superfamily signaling pathway	9/94	296/14988	0.0304054	4.84804	5.31204	9.90647e-05	0.00989444	0.00782241	Egr1/Hspa5/Htra1/Inhba/Skil/Smurf1/Spred1/Spred2/Xbp1	9
GO:0001654	eye development	10/94	369/14988	0.0271003	4.32105	5.13151	0.00010425	0.00989444	0.00782241	Bdnf/Inhba/Mfsd2a/Nectin1/Pdgfb/Per1/Rara/Skil/Spred1/Spred2	10
GO:0016051	carbohydrate biosynthetic process	7/94	174/14988	0.0402299	6.41453	5.70709	0.000110316	0.00989444	0.00782241	Gpt2/Irs2/Pdgfb/Per2/Ppp1r3c/Ppp1r3g/Sik1	7
GO:0150063	visual system development	10/94	372/14988	0.0268817	4.2862	5.09879	0.000111428	0.00989444	0.00782241	Bdnf/Inhba/Mfsd2a/Nectin1/Pdgfb/Per1/Rara/Skil/Spred1/Spred2	10
GO:0005978	glycogen biosynthetic process	4/94	40/14988	0.1	15.9447	7.51866	0.000111539	0.00989444	0.00782241	Irs2/Per2/Ppp1r3c/Ppp1r3g	4
GO:0009250	glucan biosynthetic process	4/94	40/14988	0.1	15.9447	7.51866	0.000111539	0.00989444	0.00782241	Irs2/Per2/Ppp1r3c/Ppp1r3g	4
GO:0045444	fat cell differentiation	8/94	236/14988	0.0338983	5.40498	5.41863	0.000116567	0.00992685	0.00784803	Dio2/Fosl2/Nr4a3/Per2/Ptgs2/Trib2/Xbp1/Zbtb16	8
GO:0048880	sensory system development	10/94	376/14988	0.0265957	4.24061	5.0557	0.000121646	0.00996092	0.00787496	Bdnf/Inhba/Mfsd2a/Nectin1/Pdgfb/Per1/Rara/Skil/Spred1/Spred2	10
