## Supplementary material for "Psychedelic Hormesis: LSD Activates Adaptive Stress Transcriptional Programs in the Prefrontal Cortex": Suppl Table 4

### Sheet: Sheet 1
comp1	comp2	pathway	component
-0.539447	0	HP_CONJUGATED_HYPERBILIRUBINEMIA	comp1
-0.478883	0	GOBP_NEGATIVE_REGULATION_OF_NF_KAPPAB_TRANSCRIPTION_FACTOR_ACTIVITY	comp1
-0.425465	0	GOBP_POSITIVE_REGULATION_OF_HORMONE_SECRETION	comp1
-0.325512	0	HP_ABNORMAL_GAMMA_GLUTAMYLTRANSFERASE_LEVEL	comp1
-0.227389	0	GOMF_ORGANIC_CATION_TRANSMEMBRANE_TRANSPORTER_ACTIVITY	comp1
-0.184216	0	GOBP_NEGATIVE_REGULATION_OF_HORMONE_SECRETION	comp1
-0.16163	0	GOBP_REGULATION_OF_SPINDLE_CHECKPOINT	comp1
-0.136943	0	GOBP_NEUROTROPHIN_SIGNALING_PATHWAY	comp1
-0.132284	0	GOCC_MEMBRANE_MICRODOMAIN	comp1
-0.126903	0	GOBP_NEGATIVE_REGULATION_OF_PEPTIDYL_TYROSINE_PHOSPHORYLATION	comp1
-0.0898658	0	GOBP_ORGANIC_CATION_TRANSPORT	comp1
-0.0658501	0	GOBP_REGULATION_OF_HORMONE_SECRETION	comp1
-0.0627024	0	GOBP_PEPTIDE_TRANSPORT	comp1
0.0621785	0	GOBP_REGULATION_OF_ATP_BIOSYNTHETIC_PROCESS	comp1
-0.0520935	0	GOBP_IMMUNOGLOBULIN_PRODUCTION	comp1
-0.0509775	0	GOBP_SARCOMERE_ORGANIZATION	comp1
-0.0338282	0	GOBP_REGULATION_OF_ACTOMYOSIN_STRUCTURE_ORGANIZATION	comp1
-0.0316277	0	GOBP_REGULATION_OF_PEPTIDE_TRANSPORT	comp1
-0.025351	0	GOBP_L_GLUTAMATE_TRANSMEMBRANE_TRANSPORT	comp1
-0.0160522	0	GOBP_NEGATIVE_REGULATION_OF_REPRODUCTIVE_PROCESS	comp1
0	-0.657821	HP_ABNORMAL_CIRCULATING_HORMONE_CONCENTRATION	comp2
0	-0.454399	HP_ABNORMAL_VASCULAR_PHYSIOLOGY	comp2
0	-0.382271	HP_CHRONIC_PULMONARY_OBSTRUCTION	comp2
0	-0.197739	HP_ABNORMALITY_OF_PULMONARY_CIRCULATION	comp2
0	-0.190591	HP_DIARRHEA	comp2
0	-0.17466	HP_ELEVATED_PULMONARY_ARTERY_PRESSURE	comp2
0	-0.154598	HP_ABNORMAL_ESOPHAGUS_MORPHOLOGY	comp2
0	-0.139157	HP_NEOPLASM_OF_THE_ADRENAL_CORTEX	comp2
0	-0.127567	HP_IMPAIRED_LYMPHOCYTE_TRANSFORMATION_WITH_PHYTOHEMAGGLUTININ	comp2
0	-0.109661	HP_VASCULAR_CALCIFICATION	comp2
0	-0.105094	HP_SEROSITIS	comp2
0	-0.0992595	HP_HYPOPITUITARISM	comp2
0	-0.0761155	GOBP_POSITIVE_REGULATION_OF_MACROPHAGE_CYTOKINE_PRODUCTION	comp2
0	-0.0602146	HP_PATHOLOGIC_FRACTURE	comp2
0	-0.0485718	HP_PORENCEPHALIC_CYST	comp2
0	-0.0470761	HP_ABNORMAL_ARTERIAL_PHYSIOLOGY	comp2
0	-0.0447726	HP_NEOPLASM_OF_THE_PARATHYROID_GLAND	comp2
0	-0.0135057	GOBP_BRANCHING_INVOLVED_IN_BLOOD_VESSEL_MORPHOGENESIS	comp2
0	-0.00749034	HP_RENAL_AGENESIS	comp2
0	-0.00563101	HP_ABNORMAL_AORTIC_MORPHOLOGY	comp2
