## Supplementary material for "Psychedelic Hormesis: LSD Activates Adaptive Stress Transcriptional Programs in the Prefrontal Cortex": Suppl Table 1

### Sheet: Sheet1
GEO_accession	URL	date	Category	Species	Strain	Sex	Age	Tissue/Region	Platform	DE method	Main contrast	paper
GSE236077	https://www.ncbi.nlm.nih.gov/geo/query/acc.cgi?acc=GSE236077	Nov 21, 2023	Fasting	Mus musculus	C57	M		Prefrontal Cortex	RNA-seq	DESeq2	Fast vs Norm (PFC, chow vs fast)
GSE253612	https://www.ncbi.nlm.nih.gov/geo/query/acc.cgi?acc=GSE253612	Jan 31, 2024	Ketogenic / fasting-like diet	Mus musculus	C57	M	16-26 m	Whole Brain	RNA-seq	DESeq2	Keto diet vs control diet (12m, 26m)	https://pubmed.ncbi.nlm.nih.gov/38106160/
GSE75574	https://www.ncbi.nlm.nih.gov/geo/query/acc.cgi?acc=GSE75574	May 31, 2017	Calorie restriction	Mus musculus	C57	M	22w	Cerebral cortex	Microarray	limma	CR vs Control (per strain)	https://pubmed.ncbi.nlm.nih.gov/28556428/
GSE57110	https://www.ncbi.nlm.nih.gov/geo/query/acc.cgi?acc=GSE57110	Nov 22, 2015	Calorie restriction (aging)	Rattus norvegicus		M		Cerebral cortex	RNA-seq	DESeq2	CR vs ad libitum (6, 12, 28m)	https://pubmed.ncbi.nlm.nih.gov/26694192/
GSE116878	https://www.ncbi.nlm.nih.gov/geo/query/acc.cgi?acc=GSE116878	Jul 11, 2018	Every-other-day fasting	Mus musculus	C57	M	3m	Whole Brain	RNA-seq	DESeq2	Every-other-day fasting vs Ad libitum (Sham)	https://pubmed.ncbi.nlm.nih.gov/29447348/
GSE96644	https://www.ncbi.nlm.nih.gov/geo/query/acc.cgi?acc=GSE96644	Aug 31, 2017	Intermittent fasting (aging)	Mus musculus	C57	M	3m, 24m	Whole Brain	RNA-seq	DESeq2	Intermittent fasting vs ad libitum (young, old)	https://www.nature.com/articles/s41467-017-00178-3
GSE11291	https://www.ncbi.nlm.nih.gov/geo/query/acc.cgi?acc=GSE11291	Jun 10, 2008	Calorie restriction (aging)	Mus musculus	C57BL/6 x C3H/He F1	M	5m, 30m	Cerebral cortex	Microarray	limma	CR diet vs Control diet (30m neocortex)	https://pubmed.ncbi.nlm.nih.gov/18523577/
GSE122107	https://www.ncbi.nlm.nih.gov/geo/query/acc.cgi?acc=GSE122107	Dec 31, 2019	Ischemic preconditioning	Mus musculus	C57	M		Cerebral cortex	RNA-seq	DESeq2	Preconditioning vs Ctrl	https://pubmed.ncbi.nlm.nih.gov/30902679/
GSE19709	https://www.ncbi.nlm.nih.gov/geo/query/acc.cgi?acc=GSE19709	Dec 30, 2011	Hypoxia	Mus musculus	C57	M	adult	Cerebral cortex	Microarray	limma	Hypoxia vs control (cortex, multiple protocols)	https://pubmed.ncbi.nlm.nih.gov/21988864/
GSE32529	https://www.ncbi.nlm.nih.gov/geo/query/acc.cgi?acc=GSE32529	Oct 05, 2011	Brief ischemia	Mus musculus	C57	M	8-12w	Cerebral cortex	Microarray	limma	Brief ischemia vs sham (3h, 24h, 72h)	https://pubmed.ncbi.nlm.nih.gov/21653850/
GSE205907	https://www.ncbi.nlm.nih.gov/geo/query/acc.cgi?acc=GSE205907	Jul 13, 2022	Exercise (MPTP+exercise)	Mus musculus	C57	F	8w	Cerebral cortex	RNA-seq	limma	MPTP+exercise vs MPTP (cortex)	https://pubmed.ncbi.nlm.nih.gov/35813950/
GSE271865	https://www.ncbi.nlm.nih.gov/geo/query/acc.cgi?acc=GSE271865	Jul 09, 2025	Chronic restraint stress	Mus musculus				Whole Brain	RNA-seq	DESeq2	Stress vs Ctrl (3 vs 3)
GSE292290	https://www.ncbi.nlm.nih.gov/geo/query/acc.cgi?acc=GSE292290	Jul 01, 2025	Chronic stress (female)	Mus musculus		F		Prefrontal Cortex	RNA-seq	DESeq2	Stress vs Ctrl (3 vs 3, female)
GSE226576	https://www.ncbi.nlm.nih.gov/geo/query/acc.cgi?acc=GSE226576	Mar 06, 2024	Chronic stress	Mus musculus	C57	M	8-13w	Prefrontal Cortex	RNA-seq	DESeq2	Stress vs Ctrl (processed subset)	https://pubmed.ncbi.nlm.nih.gov/38297157/
GSE233225	https://www.ncbi.nlm.nih.gov/geo/query/acc.cgi?acc=GSE233225	May 31, 2023	Chronic social stress (CSS)	Mus musculus				Frontal cortex	RNA-seq	limma	Stress (CSS) vs Ctrl
GSE148629	https://www.ncbi.nlm.nih.gov/geo/query/acc.cgi?acc=GSE148629	Sep 20, 2020	Multimodal chronic restraint stress	Mus musculus	C57	M	6w	Prefrontal Cortex	RNA-seq	DESeq2	Chronic restraint stress vs control (PFC)	https://pubmed.ncbi.nlm.nih.gov/33110158/
GSE151807	https://www.ncbi.nlm.nih.gov/geo/query/acc.cgi?acc=GSE151807	Jun 05, 2020	Chronic mild stress	Mus musculus	C57	M	6-8w	Prefrontal Cortex	Microarray	limma	Chronic mild stress vs Ctrl (PFC, cortex)	https://pubmed.ncbi.nlm.nih.gov/34572310/
GSE109315	https://www.ncbi.nlm.nih.gov/geo/query/acc.cgi?acc=GSE109315	Jul 04, 2018	Chronic social defeat stress (CSDS)	Mus musculus	C57	M	6w	Prefrontal Cortex	RNA-seq	limma	Susceptible vs control (C57BL/6Crl, mPFC)	https://pubmed.ncbi.nlm.nih.gov/30073192/
GSE8262	https://www.ncbi.nlm.nih.gov/geo/query/acc.cgi?acc=GSE8262	Dec 04, 2007	Chronic/intermittent hypoxia	Mus musculus	CD1			Cerebral cortex	Microarray	limma	Chronic or intermittent hypoxia vs control (cortex)	https://pubmed.ncbi.nlm.nih.gov/18056785/
search Lid:	(prefrontal cortex OR mPFC OR PFC) AND exercise
GSE228967	https://www.ncbi.nlm.nih.gov/geo/query/acc.cgi?acc=GSE228967	Feb 14, 2024	workload/food/diurnal-nocturnal	Mus musculus	CBA/CaJ mice	M		Cortex	RNA-seq		Switching mice to be nocturnal or diurnal by working for food	https://pubmed.ncbi.nlm.nih.gov/38508192/
GSE220980	https://www.ncbi.nlm.nih.gov/geo/query/acc.cgi?acc=GSE220980	Dec 19, 2022	CUS depressive model mice induced by running exercise					medial prefrontal cortex	RNA-seq		understand running exercise on the transcriptome level in mPFC of mice exposed to chronic unpredicted stress
GSE81587	https://www.ncbi.nlm.nih.gov/geo/query/acc.cgi?acc=GSE81587	Feb 09, 2017	chronic unpredictable mild stress (CUMS), depression-like		C57BL/6J	M						https://pubmed.ncbi.nlm.nih.gov/27427907/
GSE15860	https://www.ncbi.nlm.nih.gov/geo/query/acc.cgi?acc=GSE15860	Sep 15, 2009	calorie restriction	Mus musculus				Prefrontal Cortex	Microarray		repeated fasting and refeeding (RFR) and daily feeding of half the amount of food consumed by RFR mice (CR)	https://pubmed.ncbi.nlm.nih.gov/19737990/
	(prefrontal cortex OR mPFC OR PFC) AND environmental enrichment
